# E-InfertilityTest: An Explainable AI Framework for Male Infertility Assessment

**DOI:** 10.64898/2026.05.21.726746

**Authors:** Gourab Das, Byapti Ghosh, Zhumur Ghosh

## Abstract

Male infertility has emerged as a significant concern in modern society, with genetic defects as one of the major underlying cause behind it. This impairment negatively impacts sperm motility and morphology, leading to conditions such as Asthenozoospermia (reduced sperm motility), Teratozoospermia (abnormal sperm morphology) and sometimes Asthenoteratozoospermia (both motility and morphology defects). Assisted reproductive technologies (ART), such as in-vitro fertilization (IVF), offer a potential solution for such cases but with a low success rate. Classical semen analysis provides only a phenotypic snapshot without revealing the fertilizing potential of the sperms. Hence, in order to screen the functional sperm population as well as to get a deeper insight into the reasons underlying the aberrant sperm population, it is important to study their genetic profile. In this work, we have performed a meta analysis of the transcriptomic data of infertile sperms from Asthenozoospermia and Teratozoospermia patients with that from fertile sperms of normal individuals. Thereafter we have screened a signature gene set which has been used to develop a prediction model named **Explainable Infertility Test (E-InfertilityTest)** to classify between fertile versus infertile sperm at the preliminary level. For each prediction, it will also provide the set of genes which are playing a dominant role towards such prediction. Thus, it will provide patient specific dominant gene expression profile responsible for the aberration. This work warrants validation experiments in future to substantiate the model’s performance in a clinical setting. User can access the tool named E-InfertilityTest as a standalone version on GitHub.

**Github Link:** https://github.com/zglabDIB/einfertility.git
