## Supplementary material for "E-InfertilityTest: An Explainable AI Framework for Male Infertility Assessment": https://bicresources.jcbose.ac.in/zhumur/download_supple/

### Sheet: Pathways_65 genes
Pathways	Molecules
Mitochondrial Dysfunction	['ATPAF1', 'COX7A2', 'COX7B2', 'MAOA', 'NDUFAB1', 'NDUFB10', 'NDUFB9', 'PDHA2', 'PINK1', 'SOD2', 'TOMM7']
Senescence Pathway	['CCNB1', 'CDC16', 'DHCR24', 'E2F6', 'EZH2', 'PDHA2', 'PPP2CA', 'RASD1', 'RBL2', 'SOD2']
RAF/MAP kinase cascade	['FGF9', 'MARK3', 'PEA15', 'PPP2CA', 'PSMA7', 'PSMC2', 'PSMC5', 'PSME4', 'SHOC2']
Microautophagy Signaling Pathway	['PSMA7', 'PSMC2', 'PSMC5', 'PSME4', 'STAM', 'TSG101', 'VAMP8']
Oxidative Phosphorylation	['ATPAF1', 'COX7A2', 'COX7B2', 'NDUFAB1', 'NDUFB10', 'NDUFB9']
Sirtuin Signaling Pathway	['BPGM', 'GABARAP', 'NDUFAB1', 'NDUFB10', 'NDUFB9', 'SOD2', 'TOMM7']
Glucocorticoid Receptor Signaling	['B2M', 'HLA-B', 'NDUFAB1', 'NDUFB10', 'NDUFB9', 'NRIP1', 'RASD1', 'STAT1', 'TSG101']
mTOR Signaling	['PPP2CA', 'RASD1', 'RPS18', 'RPS19', 'RPS27L', 'RPS6KC1']
MAPK6/MAPK4 signaling	['PSMA7', 'PSMC2', 'PSMC5', 'PSME4']
D-myo-inositol-5-phosphate Metabolism	['DUSP14', 'PPFIA1', 'PPP2CA', 'PPP4R1', 'RNGTT']
Actin Cytoskeleton Signaling	['ACTR3', 'ARPC3', 'FGF9', 'GNA13', 'RASD1']
NRF2-mediated Oxidative Stress Response	['DNAJA1', 'DNAJB9', 'PRDX1', 'RASD1', 'SOD2']
Cilium Assembly	['AHI1', 'BBS2', 'CCT2', 'KIF3B']
Beta-catenin independent WNT signaling	['PSMA7', 'PSMC2', 'PSMC5', 'PSME4']
Glutamine Biosynthesis I	['GLUL']
Sertoli Cell-Germ Cell Junction Signaling Pathway (Enhanced)	['ACTR3', 'ARPC3', 'PPP2CA', 'RASD1']
Detoxification of Reactive Oxygen Species	['PRDX1', 'SOD2']
GABA Receptor Signaling	['GABARAP', 'GNA13', 'UBQLN1']
Mitophagy	['PINK1', 'TOMM7']
SUMOylation of DNA replication proteins	['NUP88', 'TOP2B']
Signaling by FGFR1	['FGF9', 'PPP2CA']
Melatonin Degradation II	['MAOA']
HIPPO signaling	['CUL1', 'PPP2CA']
ERK/MAPK Signaling	['PPP2CA', 'RASD1', 'STAT1']
Autophagy	['GABARAP', 'PPP2CA', 'VAMP8']
Superoxide Radicals Degradation	['SOD2']
AMPK Signaling	['GNA13', 'PFKP', 'PPP2CA']
Serotonin Receptor Signaling	['GNA13', 'MAOA', 'RASD1', 'RBL2']
Regulation of Actin-based Motility by Rho	['ACTR3', 'ARPC3']
Glutamate and glutamine metabolism	['GLUL']
Oxidative Stress Induced Senescence	['EZH2', 'RBBP7']
Metabolism of nitric oxide: NOS3 activation and regulation	['DDAH1']
Putrescine Degradation III	['MAOA']
eNOS Signaling	['AQP11', 'CCNA1']
Sonic Hedgehog Signaling	['CCNB1']
MAPK targets/ Nuclear events mediated by MAP kinases	['PPP2CA']
SUMOylation of SUMOylation proteins	['NUP88']
PI3K/AKT Signaling	['PPP2CA', 'RASD1']
Mitochondrial Fatty Acid Beta-Oxidation	['NDUFAB1']
SUMOylation of ubiquitinylation proteins	['NUP88']
MAP kinase activation	['CUL1']
SUMOylation of RNA binding proteins	['NUP88']
iNOS Signaling	['STAT1']
Iron uptake and transport	['CUL1']
Mitochondrial biogenesis	['SOD2']
Opioid Signaling Pathway	['GNA13', 'RASD1']
Glutamate Receptor Signaling	['GLUL']
Oxytocin Signaling Pathway	['GNA13', 'RASD1']
Macroautophagy	['GABARAP']
SUMOylation of chromatin organization proteins	['NUP88']
SUMOylation of DNA damage response and repair proteins	['NUP88']
Glutaminergic Receptor Signaling Pathway (Enhanced)	['GLUL', 'VTI1B']
Opioid Signalling	['PPP2CA']
Superpathway of Melatonin Degradation	['MAOA']
Serotonin Degradation	['MAOA']
GABAergic Receptor Signaling Pathway (Enhanced)	['GLUL']
Germ Cell-Sertoli Cell Junction Signaling	['RASD1']
Androgen Signaling	['GNA13']
Sertoli Cell-Sertoli Cell Junction Signaling	['RASD1']
Sperm Motility	['GNA13']
Cellular Effects of Sildenafil (Viagra)	['PPP2CA', 'SOD2']
